# The synaptonemal complex aligns meiotic chromosomes by wetting

**DOI:** 10.1101/2024.08.07.607092

**Authors:** Spencer G. Gordon, Alyssa A. Rodriguez, Yajie Gu, Kevin D. Corbett, Chiu Fan Lee, Ofer Rog

## Abstract

During meiosis, the parental chromosomes are drawn together to enable exchange of genetic information. Chromosomes are aligned through the assembly of a conserved interface, the synaptonemal complex, composed of a central region that forms between two parallel chromosomal backbones called axes. Here we identify the axis-central region interface in *C. elegans*, containing a conserved positive patch on the axis component HIM-3 and the C-terminus of the central region protein SYP-5. Crucially, the canonical ultrastructure of the synaptonemal complex is altered upon weakening this interface. We developed a thermodynamic model that recapitulates our experimental observations, indicating that the liquid-like central region can assemble by wetting the axes without active energy consumption. More broadly, our data show that condensation drives tightly regulated nuclear reorganization during sexual reproduction.
