## Supplementary material for "The synaptonemal complex aligns meiotic chromosomes by wetting": Data for Model Figure 2A

### Sheet: F_tot
2784.8	734.735	259.332	94.5479	19.5053	0	17.6478	47.0493	89.2186	144.627	201.695	263.622	332.716	401.07	471.786	547.285	621.349	696.744	773.26
2863.12	797.387	306.321	125.874	35.1684	0	1.98465	15.723	42.2291	81.9745	123.38	169.643	223.074	275.764	330.818	390.653	449.054	508.786	569.639
2957.04	875.643	368.914	172.804	66.4349	15.6033	1.92483	0	10.843	34.9252	60.6672	91.2671	129.035	166.062	205.453	249.625	292.363	336.432	381.621
3071.5	974.442	452.05	240.277	118.245	51.7499	22.4082	4.8202	0	8.41904	18.498	33.4347	55.5398	76.9037	100.631	129.14	156.215	184.62	214.147
3210.36	1097.64	559.584	332.147	194.452	112.294	67.2893	34.0382	13.5548	6.3107	0.726466	0	6.44198	12.1427	20.2065	33.0527	44.4643	57.2068	71.0702
3421.23	1292.84	739.124	496.025	342.666	244.845	184.177	135.263	99.1162	76.209	54.9616	38.5719	29.3508	19.3883	11.789	8.97199	4.72042	1.79982	0
3703.16	1559.12	989.735	730.972	561.95	448.466	372.135	307.557	255.748	217.177	180.267	148.214	123.33	97.7041	74.4416	55.9615	36.0467	17.463	0
3985.1	1825.39	1240.35	965.919	781.235	652.087	560.093	479.852	412.379	358.146	305.572	257.856	217.309	176.02	137.094	102.951	67.373	33.1261	0

### Sheet: N_{syn-chr}
0.315789
0.631579
0.947368
1.26316
1.57895
1.89474
2.21053
2.52632
2.84211
3.15789
3.47368
3.78947
4.10526
4.42105
4.73684
5.05263
5.36842
5.68421
6

### Sheet: e_SH
0.7
0.8
0.9
1
1.1
1.2
1.3
1.4
