## Supplementary material for "The synaptonemal complex aligns meiotic chromosomes by wetting": Data for Model Figure 2B

### Sheet: Sheet1
Alpha	Nsyn-chr
0.2	1.39479
0.20603	1.40681
0.21206	1.40681
0.21809	1.40681
0.224121	1.41884
0.230151	1.41884
0.236181	1.41884
0.242211	1.43086
0.248241	1.43086
0.254271	1.43086
0.260302	1.44289
0.266332	1.44289
0.272362	1.44289
0.278392	1.45491
0.284422	1.45491
0.290452	1.45491
0.296482	1.46693
0.302513	1.46693
0.308543	1.47896
0.314573	1.47896
0.320603	1.47896
0.326633	1.49098
0.332663	1.49098
0.338693	1.49098
0.344724	1.50301
0.350754	1.50301
0.356784	1.51503
0.362814	1.51503
0.368844	1.52705
0.374874	1.52705
0.380905	1.52705
0.386935	1.53908
0.392965	1.53908
0.398995	1.5511
0.405025	1.5511
0.411055	1.56313
0.417085	1.56313
0.423116	1.56313
0.429146	1.57515
0.435176	1.57515
0.441206	1.58717
0.447236	1.58717
0.453266	1.5992
0.459296	1.5992
0.465327	1.61122
0.471357	1.61122
0.477387	1.62325
0.483417	1.62325
0.489447	1.63527
0.495477	1.63527
0.501508	1.64729
0.507538	1.64729
0.513568	1.65932
0.519598	1.65932
0.525628	1.67134
0.531658	1.68337
0.537688	1.68337
0.543719	1.69539
0.549749	1.69539
0.555779	1.70741
0.561809	1.71944
0.567839	1.71944
0.573869	1.73146
0.579899	1.73146
0.58593	1.74349
0.59196	1.75551
0.59799	1.75551
0.60402	1.76754
0.61005	1.77956
0.61608	1.77956
0.622111	1.79158
0.628141	1.80361
0.634171	1.80361
0.640201	1.81563
0.646231	1.82766
0.652261	1.83968
0.658291	1.83968
0.664322	1.8517
0.670352	1.86373
0.676382	1.87575
0.682412	1.88778
0.688442	1.88778
0.694472	1.8998
0.700503	1.91182
0.706533	1.92385
0.712563	1.93587
0.718593	1.9479
0.724623	1.95992
0.730653	1.95992
0.736683	1.97194
0.742714	1.98397
0.748744	1.99599
0.754774	1.99599
0.760804	1.99599
0.766834	1.99599
0.772864	1.99599
0.778894	1.99599
0.784925	1.99599
0.790955	1.99599
0.796985	1.99599
0.803015	1.99599
0.809045	1.99599
0.815075	1.99599
0.821106	1.99599
0.827136	1.99599
0.833166	1.99599
0.839196	1.99599
0.845226	1.99599
0.851256	1.99599
0.857286	2.27255
0.863317	2.28457
0.869347	2.30862
0.875377	2.32064
0.881407	2.34469
0.887437	2.36874
0.893467	2.38076
0.899497	2.40481
0.905528	2.42886
0.911558	2.44088
0.917588	2.46493
0.923618	2.48898
0.929648	2.51303
0.935678	2.53707
0.941709	2.56112
0.947739	2.58517
0.953769	2.60922
0.959799	2.63327
0.965829	2.66934
0.971859	2.69339
0.977889	2.71743
0.98392	2.75351
0.98995	2.78958
0.99598	2.81363
1.00201	2.8497
1.00804	2.88577
1.01407	2.92184
1.0201	2.95792
1.02613	2.99399
1.03216	2.99399
1.03819	2.99399
1.04422	2.99399
1.05025	2.99399
1.05628	2.99399
1.06231	2.99399
1.06834	2.99399
1.07437	3.40281
1.0804	3.46293
1.08643	3.53507
1.09246	3.59519
1.09849	3.66733
1.10452	3.73948
1.11055	3.82365
1.11658	3.90782
1.12261	3.99198
1.12864	3.99198
1.13467	3.99198
1.1407	3.99198
1.14673	3.99198
1.15276	4.60521
1.15879	4.76152
1.16482	4.92986
1.17085	4.98998
1.17688	4.98998
1.18291	4.98998
1.18894	5.86774
1.19497	6
1.20101	6
1.20704	6
1.21307	6
1.2191	6
1.22513	6
1.23116	6
1.23719	6
1.24322	6
1.24925	6
1.25528	6
1.26131	6
1.26734	6
1.27337	6
1.2794	6
1.28543	6
1.29146	6
1.29749	6
1.30352	6
1.30955	6
1.31558	6
1.32161	6
1.32764	6
1.33367	6
1.3397	6
1.34573	6
1.35176	6
1.35779	6
1.36382	6
1.36985	6
1.37588	6
1.38191	6
1.38794	6
1.39397	6
1.4	6
